# The virome in adult monozygotic twins with concordant or discordant gut microbiomes

**DOI:** 10.1101/509273

**Authors:** J. Leonardo Moreno-Gallego, Shao-Pei Chou, Sara C. Di Rienzi, Julia K. Goodrich, Timothy Spector, Jordana T. Bell, Youngblut, Ian Hewson, Alejandro Reyes, Ruth E. Ley

## Abstract

The virome is one of the most variable components of the human gut microbiome. Within twin-pairs, viromes have been shown to be similar for infants but not for adults, indicating that as twins age and their environments and microbiomes diverge, so do their viromes. The degree to which the microbiome drives the virome’s vast diversity is unclear. Here, we examined the relationship between microbiome diversity and virome diversity in 21 adult monozygotic twin pairs selected for high or low microbiome concordance. Viromes derived from virus-like particles were unique to each subject, dominated by Caudovirales and Microviridae, and exhibited a small core that included crAssphage. Microbiome-discordant twins had more dissimilar viromes compared to microbiome-concordant twins, and the richer the microbiomes, the richer the viromes. These patterns were driven by the bacteriophages, not eukaryotic viruses. These observations support a strong role of the microbiome in patterning the virome.
