## Supplementary material for "The virome in adult monozygotic twins with concordant or discordant gut microbiomes": Table S1

### Sheet: Sheet1
Sample ID	(Goodrich et al.2014)ID	Category (1)	BMI	Gender	Age (years)	Zygosity	Number of long insert reads	Number of small insert reads	Number of Contigs larger than 500 bp	Reads mapping to contaminants	% Reads mapping to contaminants
1A	A6451	Concordant	30.3005	F	63	MZ	621138	349647	3556	6776	1.0909
1B	A6452	Concordant	32.9343	F	63	MZ	753682	364094	3001	3197	0.424184
2A	2282	Concordant	29.8618	M	68	MZ	523553	390470	1706	7004	1.33778
2B	2281	Concordant	33.325	M	68	MZ	576750	289971	1986	3942	0.683485
3A	A8241	Concordant	21.5718	M	36	MZ	925093	471429	1217	5868	0.634315
3B	A8242	Concordant	20.3689	M	36	MZ	1474163	389007	4628	1772	0.120204
4A	A7001	Concordant	20.3461	F	64	MZ	734868	504593	5765	6408	0.871993
4B	A7002	Concordant	21.2245	F	64	MZ	754962	688873	1879	3485	0.461613
5A	A7851	Concordant	21.2412	F	23	MZ	1006604	767536	6843	17354	1.72401
5B	A7852	Concordant	20.2992	F	23	MZ	847777	480541	3550	13950	1.64548
6A	2441	Concordant	24.6094	F	56	MZ	747441	465181	3326	22745	3.04305
6B	2442	Concordant	28.7153	F	56	MZ	501907	440875	1829	3718	0.740775
7A	A8341	Concordant	20.1335	M	25	MZ	679626	342049	5013	36823	5.41813
7B	A8342	Concordant	28.6216	M	25	MZ	781449	430309	2197	14726	1.88445
8A	A7902	Concordant	17.9023	M	77	MZ	760194	321968	4788	22749	2.99253
8B	A7901	Concordant	18.7574	M	77	MZ	715881	414556	1453	3622	0.50595
9A	A4891	Concordant	25.1265	M	57	MZ	781688	483946	1001	408	0.0521947
9B	A4892	Concordant	28.5997	M	57	MZ	683962	491799	1495	750	0.109655
10A	A4871	Discordant	27.9744	M	64	MZ	684561	472457	6097	5541	0.809424
10B	A4872	Discordant	29.5848	M	64	MZ	684799	383740	4636	8647	1.26271
11A	A7431	Discordant	24.3261	F	81	MZ	1028230	454671	1421	715	0.069537
11B	A7432	Discordant	24.7069	F	81	MZ	713927	507943	2385	4073	0.570507
12A	A6371	Discordant	41.1632	M	49	MZ	618759	379943	1863	5021	0.811463
12B	A6372	Discordant	40.2453	M	49	MZ	541313	190972	742	760	0.140399
13A	3532	Discordant	24.5725	F	66	MZ	1398055	2426042	5721	22045	1.57683
13B	3531	Discordant	26.9287	F	66	MZ	1338748	1039683	2248	5233	0.390888
14A	512	Discordant	19.2803	F	43	MZ	1663366	3625031	3310	16114	0.968759
14B	511	Discordant	21.3043	F	43	MZ	875544	1336711	911	1256	0.143454
15A	A7031	Discordant	29.2311	F	59	MZ	660895	460616	1939	846	0.128008
15B	A7032	Discordant	23.7709	F	59	MZ	714913	453656	596	3462	0.484255
16A	421	Discordant	32.7519	F	55	MZ	711376	452368	1500	4246	0.596871
16B	422	Discordant	27.9297	F	55	MZ	1027708	420389	2550	15050	1.46442
17A	A7341	Discordant	19.8324	M	29	MZ	775700	475806	1485	47	0.00605904
17B	A7342	Discordant	18.5817	M	29	MZ	796262	475640	2865	5526	0.693993
18A	A4331	Discordant	24.9257	M	63	MZ	658543	486907	870	5502	0.835481
18B	A4332	Discordant	29.4806	M	63	MZ	913668	407611	415	1867	0.204341
19A	A5782	Discordant	18.7263	F	52	MZ	763121	358422	1485	1263	0.165505
19B	A5781	Discordant	18.2869	F	52	MZ	883299	481312	1749	2979	0.337258
20A	A5681	Discordant	21.1306	M	64	MZ	640634	644943	2100	12235	1.90983
20B	A5682	Discordant	24.3963	M	64	MZ	787515	317677	1136	129	0.0163806
21A	3142	Discordant	22.0111	F	62	MZ	876674	498128	2304	35423	4.04061
21B	3141	Discordant	20.569	F	62	MZ	696768	486651	1746	6254	0.897573
1) Concordant or Discordant according to 3 different beta diversity metrics
